# *N*^6^ -methyladenosine modification and the YTHDF2 reader protein play cell type specific roles in lytic viral gene expression during Kaposi’s sarcoma-associated herpesvirus infection

**DOI:** 10.1101/201475

**Authors:** Charles Hesser, John Karijolich, Dan Dominissini, Chuan He, Britt Glaunsinger

## Abstract

Methylation at the *N*^6^ position of adenosine (m^6^A) is a highly prevalent and reversible modification within eukaryotic mRNAs that has been linked to many stages of RNA processing and fate. Recent studies suggest that m^6^A deposition and proteins involved in the m^6^A pathway play a diverse set of roles in either restricting or modulating the lifecycles of select viruses. Here, we report that m^6^A levels are significantly increased in cells infected with the oncogenic human DNA virus Kaposi’s sarcoma-associated herpesvirus (KSHV). Transcriptome-wide m^6^A-sequencing of the KSHV-positive renal carcinoma cell line iSLK.219 during lytic reactivation revealed the presence of m^6^A across multiple kinetic classes of viral transcripts, and a concomitant decrease in m^6^A levels across much of the host transcriptome. However, we found that depletion of the m^6^A machinery had differential pro- and anti-viral impacts on viral gene expression depending on the cell-type analyzed. In iSLK.219 and iSLK.BAC16 cells the pathway functioned in a pro-viral manner, as depletion of the m^6^A writer METTL3 and the reader YTHDF2 significantly impaired virion production. In iSLK.219 cells the defect was linked to their roles in the post-transcriptional accumulation of the major viral lytic transactivator ORF50, which is m^6^A modified. In contrast, although the ORF50 mRNA was also m^6^A modified in KSHV infected B cells, ORF50 protein expression was instead increased upon depletion of METTL3, or, to a lesser extent, YTHDF2. These results highlight that the m^6^A pathway is centrally involved in regulating KSHV gene expression, and underscore how the outcome of this dynamically regulated modification can vary significantly between cell types.

**Author Summary:** In addition to its roles in regulating cellular RNA fate, methylation at the *N*^6^ position of adenosine (m^6^A) of mRNA has recently emerged as a mechanism for regulating viral infection. While it has been known for over 40 years that the mRNA of nuclear replicating DNA viruses contain m^6^A, only recently have studies began to examine the distribution of this modification across viral transcripts, as well as characterize its functional impact upon viral lifecycles. Here, we apply m^6^A-sequencing to map the location of m^6^A modifications throughout the transcriptome of the oncogenic human DNA virus Kaposi’s sarcoma-associated herpesvirus (KSHV). We show that the m^6^A machinery functions in a cell type specific manner to either promote or inhibit KSHV gene expression. Thus, the KSHV lifecycle is impacted by the m^6^A pathway, but the functional outcome may depend on cell lineage specific differences in m^6^A-based regulation.
