## Supplementary Materials for "*N*^6^ -methyladenosine modification and the YTHDF2 reader protein play cell type specific roles in lytic viral gene expression during Kaposi’s sarcoma-associated herpesvirus infection"

### Sheet: KSHV_uninduced1_FC2_peaks_genes
peak_start	peak_end	feature_start	feature_end	name	strand	distance from middle of peak to TSS*	distance from middle of peak to end	Fold Change		*TSS=Translation Start
1690	1835	1127	2779	ORF4	+	635	1017	4.82669
17248	17536	17242	17856	vIL6	-	464	150	4.92725
28634	29143	28616	29690	PAN	+	272	802	2.66531
28634	29143	28655	28768	1.1	+	56	57	2.66531
28634	29143	28831	28965	1.2	+	67	67	2.66531
28634	29143	28888	28965	1.3	+	38	39	2.66531
29212	29645	28616	29690	PAN	+	812	262	3.19966
73092	73233	71412	74445	ORF50	+	1750	1283	3.8636
131004	131141	130876	134766	ORF75	-	3694	196	4.0544

### Sheet: KSHV_uninduced2_FC2_peaks_genes
peak_start	peak_end	feature_start	feature_end	name	strand	distance from middle of peak to TSS*	distance from middle of peak to end	Fold Change		*TSS=Translation Start
709	827	105	959	ORFK1	+	663	191	2.6428
1673	1876	1127	2779	ORF4	+	647	1005	5.07048
17255	17515	17242	17856	vIL6	-	471	143	2.59748
28632	29644	28616	29690	PAN	+	522	552	2.33256
28632	29644	28655	28768	1.1	+	56	57	2.33256
28632	29644	28831	28965	1.2	+	67	67	2.33256
28632	29644	28888	28965	1.3	+	38	39	2.33256
73692	73820	71412	74445	ORF50	+	2344	689	2.30481
124451	124563	124252	127623	ORF73	-	3116	255	2.0234

### Sheet: KSHV_induced1_FC2_peaks_genes
peak_start	peak_end	feature_start	feature_end	name	strand	distance from middle of peak to TSS*	distance from middle of peak to end	Fold Change		*TSS=Translation Start
15622	15815	14500	15756	ORF10	+	1189	67	3.44245
15622	15815	15574	15756	ORF10.2	+	115	67	3.44245
15622	15815	15633	15722	ORF11.1	+	44	45	3.44245
15622	15815	15648	15722	ORF11.2	+	37	37	3.44245
15622	15815	15771	16994	ORF11	+	22	1201	3.44245
16163	16358	15771	16994	ORF11	+	489	734	2.50834
16697	16996	15771	16994	ORF11	+	1074	149	3.30707
17198	18121	17242	17856	vIL6	-	307	307	6.98696
17198	18121	17602	18534	ORF2	-	673	259	6.98696
17198	18121	17877	17915	vIL6.5	-	19	19	6.98696
17198	18121	17902	18003	vIL6.4	-	51	50	6.98696
17198	18121	17985	18047	vIL6.3	-	31	31	6.98696
17198	18121	18057	18116	vIL6.1	-	30	29	6.98696
18703	19051	18589	19128	ORFK3A	-	251	288	4.89438
18703	19051	18589	19557	ORFK3	-	680	288	4.89438
18703	19051	18589	19128	ORFK3A	-	251	288	4.89438
19233	19351	18589	19557	ORFK3	-	265	703	2.34715
21316	21931	21274	22864	ORFK4.1	-	1241	349	5.77533
21316	21931	21495	21779	ORFK4	-	142	142	5.77533
21316	21931	21743	21820	ORFK4A	-	39	38	5.77533
24189	24892	24871	24915	1.4KbB	+	10	34	7.11182
25631	25942	25663	26433	ORFK5	-	631	139	3.31605
26073	26497	25663	26433	ORFK5	-	180	590	2.17692
28507	29671	28616	29690	PAN	+	527	547	6.86332
28507	29671	28655	28768	1.1	+	56	57	6.86332
28507	29671	28831	28965	1.2	+	67	67	6.86332
28507	29671	28888	28965	1.3	+	38	39	6.86332
30165	30351	29962	30489	ORF16	+	296	231	3.71139
30715	30915	30369	32243	ORF17	-	1428	446	2.1272
30715	30915	30639	31505	ORF17.5	-	690	176	2.1272
31002	31524	30369	32243	ORF17	-	980	894	5.05684
31002	31524	30639	31505	ORF17.5	-	252	614	5.05684
35115	35411	35201	36943	ORF21	+	105	1637	4.59207
35115	35411	34429	35202	ORF20B	-	44	729	4.59207
35115	35411	34429	35322	ORF20A	-	104	789	4.59207
42564	42679	42595	46725	ORF25	+	42	4088	2.29871
42961	43123	42595	46725	ORF25	+	447	3683	3.00001
50888	51008	50580	51524	ORF31	+	368	576	2.23334
52847	53247	52578	53582	ORF33	+	469	535	3.13861
58482	58649	57089	58549	ORF37	+	1426	34	3.11006
58482	58649	58455	58589	ORF38.2	+	80	54	3.11006
58482	58649	58504	58689	ORF38	+	72	113	3.11006
58482	58649	54708	67074	ORF44	+	3857	8509	3.11006
67582	67985	67169	68392	ORF45	-	609	614	2.24823
67582	67985	67140	68952	ORF45.1	+	643	1169	2.24823
68377	68636	67169	68392	ORF45	-	8	1215	2.68519
68377	68636	68364	68447	ORF45.1	-	35	48	2.68519
68377	68636	68453	69220	ORF46	-	676	91	2.68519
68377	68636	67140	68952	ORF45.1	+	1366	446	2.68519
72388	72492	71412	74445	ORF50	+	1028	2005	2.577
72388	72492	72384	72425	ORF49.1	-	19	22	2.577
73029	73481	71412	74445	ORF50	+	1843	1190	5.05064
73668	73839	71412	74445	ORF50	+	2341	692	2.74664
74123	74437	71412	74445	ORF50	+	2868	165	3.26211
74123	74437	74130	74222	ORF50AS	-	46	46	3.26211
75791	75983	75731	76511	ORFK8.1	+	156	624	2.26493
75791	75983	75890	75971	short	+	40	41	2.26493
76279	76507	75731	76511	ORFK8.1	+	662	118	5.15611
76630	76941	76618	77013	ORF52	-	228	167	3.63089
77362	77479	77149	77481	ORF53	-	61	271	3.21707
81835	81964	81886	83361	ORF57	+	39	1436	3.38962
82021	82219	81886	83361	ORF57	+	234	1241	2.92941
82287	83023	81886	83361	ORF57	+	769	706	6.22493
95394	95608	95368	96558	ORF59	-	1057	133	2.17696
96468	96580	95368	96558	ORF59	-	45	1145	2.26902
111712	112029	103819	111726	ORF64	+	7900	7	2.27925
111712	112029	111750	112262	ORF65	-	373	139	2.27925
112177	112331	111750	112262	ORF65	-	43	469	3.84497
112177	112331	112289	112321	ORF65.1	-	16	16	3.84497
113695	113892	113512	114327	ORF67	-	534	281	2.59641
114201	114497	113512	114327	ORF67	-	63	752	5.20902
114201	114497	114382	114624	ORF67.5	-	185	57	5.20902
117277	117787	117738	119075	ORFK12	-	1313	24	4.1951
117277	117787	117738	119084	C2	-	1322	24	4.1951
117877	119188	117738	119075	ORFK12	-	599	738	7.11182
117877	119188	117738	119084	C2	-	604	742	7.11182
125130	125722	124252	127623	ORF73	-	2197	1174	6.46812
125884	126128	124252	127623	ORF73	-	1617	1754	2.23313

### Sheet: KSHV_induced2_FC2_peaks_genes
peak_start	peak_end	feature_start	feature_end	name	strand	distance from middle of peak to TSS*	distance from middle of peak to end	Fold Change		*TSS=Translation Start
13921	14042	11344	14382	ORF9	+	2637	401	2.19852
15610	15897	14500	15756	ORF10	+	1183	73	4.8592
15610	15897	15574	15756	ORF10.2	+	109	73	4.8592
15610	15897	15633	15722	ORF11.1	+	44	45	4.8592
15610	15897	15648	15722	ORF11.2	+	37	37	4.8592
15610	15897	15771	16994	ORF11	+	63	1160	4.8592
16127	16540	15771	16994	ORF11	+	562	661	3.77497
16630	17004	15771	16994	ORF11	+	1041	182	5.11784
17197	18170	17242	17856	vIL6	-	307	307	6.13178
17197	18170	17602	18534	ORF2	-	648	284	6.13178
17197	18170	17877	17915	vIL6.5	-	19	19	6.13178
17197	18170	17902	18003	vIL6.4	-	51	50	6.13178
17197	18170	17985	18047	vIL6.3	-	31	31	6.13178
17197	18170	18057	18116	vIL6.1	-	30	29	6.13178
18703	19143	18589	19128	ORFK3A	-	213	326	4.51374
18703	19143	18589	19557	ORFK3	-	634	334	4.51374
18703	19143	18589	19128	ORFK3A	-	213	326	4.51374
19242	19352	18589	19557	ORFK3	-	260	708	2.26982
21499	21884	21274	22864	ORFK4.1	-	1173	417	4.7262
21499	21884	21495	21779	ORFK4	-	140	144	4.7262
21499	21884	21743	21820	ORFK4A	-	39	38	4.7262
22713	22848	21274	22864	ORFK4.1	-	84	1506	2.84159
22713	22848	22723	22806	ORFK4.1c	-	42	41	2.84159
22713	22848	22545	22850	ORFK4.1b	-	70	235	2.84159
24187	24897	24871	24915	1.4KbB	+	13	31	6.51578
25644	25859	25663	26433	ORFK5	-	672	98	2.74627
26086	26483	25663	26433	ORFK5	-	174	596	2.47424
28504	29660	28616	29690	PAN	+	522	552	6.4288
28504	29660	28655	28768	1.1	+	56	57	6.4288
28504	29660	28831	28965	1.2	+	67	67	6.4288
28504	29660	28888	28965	1.3	+	38	39	6.4288
30164	30324	29962	30489	ORF16	+	282	245	3.6647
30717	31529	30369	32243	ORF17	-	1120	754	5.17721
30717	31529	30639	31505	ORF17.5	-	394	472	5.17721
35110	35403	35201	36943	ORF21	+	101	1641	3.98724
35110	35403	34429	35202	ORF20B	-	46	727	3.98724
35110	35403	34429	35322	ORF20A	-	106	787	3.98724
35622	35876	35201	36943	ORF21	+	548	1194	2.55387
42546	42705	42595	46725	ORF25	+	55	4075	2.1997
42939	43146	42595	46725	ORF25	+	447	3683	2.63712
46627	46856	42595	46725	ORF25	+	4081	49	2.92367
50853	51029	50580	51524	ORF31	+	361	583	2.87174
52848	53259	52578	53582	ORF33	+	475	529	3.39709
56825	56962	54708	67074	ORF44	+	2185	10181	2.29044
58524	58634	57089	58549	ORF37	+	1447	13	2.14549
58524	58634	58455	58589	ORF38.2	+	101	33	2.14549
58524	58634	58504	58689	ORF38	+	75	110	2.14549
58524	58634	54708	67074	ORF44	+	3871	8495	2.14549
59906	60019	58789	59991	ORF39	-	43	1159	2.71918
59906	60019	54708	67074	ORF44	+	5254	7112	2.71918
67212	68030	67169	68392	ORF45	-	771	452	3.09772
67212	68030	67140	68952	ORF45.1	+	481	1331	3.09772
68385	68722	67169	68392	ORF45	-	4	1219	3.77689
68385	68722	68364	68447	ORF45.1	-	31	52	3.77689
68385	68722	68453	69220	ORF46	-	633	134	3.77689
68385	68722	67140	68952	ORF45.1	+	1413	399	3.77689
68818	68924	68453	69220	ORF46	-	349	418	2.06559
68818	68924	67140	68952	ORF45.1	+	1731	81	2.06559
69181	69311	68453	69220	ORF46	-	20	747	2.1678
69181	69311	69228	69731	ORF47	-	462	41	2.1678
71918	72084	71412	74445	ORF50	+	589	2444	2.6606
71918	72084	71446	72354	ORF49	-	353	555	2.6606
72372	72512	71412	74445	ORF50	+	1030	2003	4.02646
72372	72512	72384	72425	ORF49.1	-	21	20	4.02646
72660	72766	71412	74445	ORF50	+	1301	1732	2.15852
72987	73547	71412	74445	ORF50	+	1855	1178	5.48157
73624	73942	71412	74445	ORF50	+	2371	662	3.82859
74043	74454	71412	74445	ORF50	+	2832	201	4.5723
74043	74454	74130	74222	ORF50AS	-	46	46	4.5723
75778	75942	75731	76511	ORFK8.1	+	129	651	2.06838
75778	75942	75890	75971	short	+	26	55	2.06838
76279	76503	75731	76511	ORFK8.1	+	660	120	5.57457
77315	77486	77149	77481	ORF53	-	83	249	4.35726
77315	77486	77483	78439	ORF54	+	1	955	4.35726
81827	83013	81886	83361	ORF57	+	563	912	5.53325
95378	95624	95368	96558	ORF59	-	1057	133	2.88483
96443	96590	95368	96558	ORF59	-	58	1132	2.93549
112181	112316	111750	112262	ORF65	-	41	471	3.45117
112181	112316	112289	112321	ORF65.1	-	19	13	3.45117
114233	114484	113512	114327	ORF67	-	47	768	4.49222
114233	114484	114382	114624	ORF67.5	-	191	51	4.49222
117285	117778	117738	119075	ORFK12	-	1317	20	3.12261
117285	117778	117738	119084	C2	-	1326	20	3.12261
117832	119188	117738	119075	ORFK12	-	622	715	6.51578
117832	119188	117738	119084	C2	-	626	720	6.51578
125140	125719	124252	127623	ORF73	-	2194	1177	6.31278
125862	126119	124252	127623	ORF73	-	1633	1738	2.28234
