## Supplementary Materials for "*N*^6^ -methyladenosine modification and the YTHDF2 reader protein play cell type specific roles in lytic viral gene expression during Kaposi’s sarcoma-associated herpesvirus infection"

### Sheet: % aigned to KSHV
% aligned to KSHV genome (BAC16)	Untrimmed reads	Trimmed reads
IP_uninduced 1	0.0006	0.0006
IP_uninduced 2	0.0009	0.0009
IP_induced 1	0.0381	0.0391
IP_induced 2	0.0376	0.0387
input_uninduced 1	0.0006	0.0006
input_uninduced 2	0.001	0.0011
input_induced 1	0.0794	0.0812
input_induced 2	0.0815	0.0834
The reads were analyzed using FastQC to look for adapter contamination
Following fastqc, the reads were trimmed to remove adapters
The trimmed reads were aligned to the KSHV BAC16 genome using Bowtie2

### Sheet: % aligned-rawData
m6A_IP_Induced_1							input_induced1							m6A_IP_Induced_1_trimmed							input_induced1
44947710 reads; of these:							90196911 reads; of these:							43821977 reads; of these:							88157781 reads; of these:
44947710 (100.00%) were unpaired; of these:							90196911 (100.00%) were unpaired; of these:							43821977 (100.00%) were unpaired; of these:							88157781 (100.00%) were unpaired; of these:
43234281 (96.19%) aligned 0 times							83039020 (92.06%) aligned 0 times							42108971 (96.09%) aligned 0 times							80998728 (91.88%) aligned 0 times
1579464 (3.51%) aligned exactly 1 time							6347815 (7.04%) aligned exactly 1 time							1578720 (3.60%) aligned exactly 1 time							6350081 (7.20%) aligned exactly 1 time
133965 (0.30%) aligned >1 times							810076 (0.90%) aligned >1 times							134286 (0.31%) aligned >1 times							808972 (0.92%) aligned >1 times
3.81% overall alignment rate							7.94% overall alignment rate							3.91% overall alignment rate							8.12% overall alignment rate
m6A_IP_Induced_2							input_induced2							m6A_IP_Induced_2							input_induced2
55129997 reads; of these:							90693718 reads; of these:							53446658 reads; of these:							88671302 reads; of these:
55129997 (100.00%) were unpaired; of these:							90693718 (100.00%) were unpaired; of these:							53446658 (100.00%) were unpaired; of these:							88671302 (100.00%) were unpaired; of these:
53058882 (96.24%) aligned 0 times							83303192 (91.85%) aligned 0 times							51375888 (96.13%) aligned 0 times							81275531 (91.66%) aligned 0 times
1829493 (3.32%) aligned exactly 1 time							6453875 (7.12%) aligned exactly 1 time							1828510 (3.42%) aligned exactly 1 time							6460343 (7.29%) aligned exactly 1 time
241622 (0.44%) aligned >1 times							936651 (1.03%) aligned >1 times							242260 (0.45%) aligned >1 times							935428 (1.05%) aligned >1 times
3.76% overall alignment rate							8.15% overall alignment rate							3.87% overall alignment rate							8.34% overall alignment rate
m6A_IP_uninduced_1							input_uninduced1							m6A_IP_uninduced_1							input_uninduced1
66910830 reads; of these:							88891404 reads; of these:							65285815 reads; of these:							86789070 reads; of these:
66910830 (100.00%) were unpaired; of these:							88891404 (100.00%) were unpaired; of these:							65285815 (100.00%) were unpaired; of these:							86789070 (100.00%) were unpaired; of these:
66868492 (99.94%) aligned 0 times							88837084 (99.94%) aligned 0 times							65243473 (99.94%) aligned 0 times							86734773 (99.94%) aligned 0 times
35370 (0.05%) aligned exactly 1 time							36133 (0.04%) aligned exactly 1 time							35335 (0.05%) aligned exactly 1 time							36165 (0.04%) aligned exactly 1 time
6968 (0.01%) aligned >1 times							18187 (0.02%) aligned >1 times							7007 (0.01%) aligned >1 times							18132 (0.02%) aligned >1 times
0.06% overall alignment rate							0.06% overall alignment rate							0.06% overall alignment rate							0.06% overall alignment rate
m6A_IP_uninduced_2							input_uninduced2							m6A_IP_uninduced_2							input_uninduced2
72534804 reads; of these:							129684297 reads; of these:							70960229 reads; of these:							127293192 reads; of these:
72534804 (100.00%) were unpaired; of these:							129684297 (100.00%) were unpaired; of these:							70960229 (100.00%) were unpaired; of these:							127293192 (100.00%) were unpaired; of these:
72472027 (99.91%) aligned 0 times							129550149 (99.90%) aligned 0 times							70897644 (99.91%) aligned 0 times							127159366 (99.89%) aligned 0 times
49600 (0.07%) aligned exactly 1 time							83946 (0.06%) aligned exactly 1 time							49446 (0.07%) aligned exactly 1 time							83761 (0.07%) aligned exactly 1 time
13177 (0.02%) aligned >1 times							50202 (0.04%) aligned >1 times							13139 (0.02%) aligned >1 times							50065 (0.04%) aligned >1 times
0.09% overall alignment rate							0.10% overall alignment rate							0.09% overall alignment rate							0.11% overall alignment rate
